# A network of RS splicing regulatory proteins controls light-dependent splicing and seedling development

**DOI:** 10.1101/2025.04.07.646831

**Authors:** Jennifer Saile, Hannah Walter, Moritz Denecke, Patrick Lederer, Laura Schütz, Andreas Hiltbrunner, Katharina Lepp, Sofia Lobato-Gil, Petra Beli, Andreas Wachter

**Affiliations:** Institute for Molecular Physiology (imP), University of Mainz, Hanns-Dieter-Hüsch-Weg 17, 55128 Mainz, Germany; Institute of Biology II, University of Freiburg, 79104 Freiburg, Germany and Signaling Research Centres BIOSS and CIBSS, 79104 Freiburg, Germany; Institute of Molecular Biology (IMB), Ackermannweg 4, 55128 Mainz, Germany; Institute of Developmental Biology and Neurobiology (IDN), Johannes Gutenberg-Universität, Hanns-Dieter-Hüsch-Weg 15, 55128 Mainz, Germany

**Keywords:** Alternative splicing, SR protein, light, photomorphogenesis, skotomorphogenesis

## Abstract

The light-induced change from skoto- to photomorphogenesis is a key switch in plant development that requires global transcriptome reprogramming. Earlier studies in *Arabidopsis thaliana* and other plant species have revealed the eminent role of alternative precursor mRNA splicing (AS), which allows fine-tuning the expression of numerous genes including light signaling and photosynthesis-related components in response to the ambient light conditions. Starting from the previous finding that AS changes induced by either light or metabolic signals are linked to phospho-signaling, we applied phospho-proteomics to identify proteins that undergo rapid changes in their phosphorylation status upon exposing etiolated seedlings to either light or sucrose. This approach revealed hyperphosphorylation of RS41, a member of the RS subfamily of serine/arginine-rich (SR) proteins. To study the function of the four RS genes *RS31*, *RS31a*, *RS40*, and *RS41*, a comprehensive set of single and higher order mutants was generated. A complete loss of RS function in the quadruple mutant caused sterility. Moreover, the important role of the RS proteins in seedling photomorphogenesis was demonstrated, with both redundant and specific functions in the regulation of hypocotyl elongation and cotyledon opening. We further identified the critical contribution of the RS proteins to light-dependent alternative splicing, being part of an intricate network of splicing regulatory components. Our study provides novel insight into the complex network of RNA-binding proteins that allow balancing light-responsive splicing and development in Arabidopsis seedlings.
