## Supplemental Table for "A network of RS splicing regulatory proteins controls light-dependent splicing and seedling development"

### Sheet: CRISPR cloning and genotyping
Gene	Gene ID	Primer		Sequence	Details
RS31	AT3G61860	JS82	DT1-BsF	atatatGGTCTCGATTGgtgaacgtggcaggcctcgGTT	BsaI, sgRNA
		JS83	DT1-F0	TGgtgaacgtggcaggcctcgGTTTTAGAGCTAGAAATAGC
RS31a	AT2G46610	JS80	DT2-R0	AACACGGATTGCATCTTCAGCACAATCTCTTAGTCGACTCTAC	BsaI, sgRNA
		JS81	DT2-BsR	attattGGTCTCGAAACACGGATTGCATCTTCAGCACAA
RS40	AT4G25500	JS86	DT1-BsF	atatatGGTCTCGATTGTTGAGTATGATGCGCGCGAGTT	BsaI, sgRNA
		JS87	DT1-F0	TGTTGAGTATGATGCGCGCGAGTTTTAGAGCTAGAAATAGC
RS41	AT5G52040	JS88	DT2-R0	AACGTGCGACCATATTCAAAGCCAATCTCTTAGTCGACTCTAC	BsaI, sgRNA
		JS89	DT2-BsR	attattGGTCTCGAAACGTGCGACCATATTCAAAGCCAA
RS31	AT3G61860	JS134	F	TGCTTTCTTTTGTTGCAGGA	Genotyping
		JS135	R	TTGAGTAGCTTCAAGGGCT
RS31a	AT2G46610	JS136	F	TCTCTAGGTGAAAAGGTGTC	Genotyping
		JS137	R	GCAAAATTGCGCCTCATGC
RS40	AT4G25500	JS126	F	TTTAACTGATTTGGAGCTCG	Genotyping
		JS127	R	ATGAAGACGAGAGTGGATTT
RS41	AT5G52040	JS129	F	GTCACAGTAAGTAGTAAAGG	Genotyping
		JS130	R	AAAGTGCCTCTCCAAGTC
Cas9		JS99	F	CTGTTCGTCGAGCAGCACAAGCATT	Genotyping
		JS103	R	TTCCCAATGCCATAATACTCAAACTCAG

### Sheet: amiR cloning
Target	Primer	Sequence	Details
amiR-RS31-I	JS257	gaGCGGTTGTTCGACAAGTATGAtctctcttttgtattcc	I miR-s1
	JS258	gaTCATACTTGTCGAACAACCGCtcaaagagaatcaatga	II miR-a1
	JS259	gaTCCTACTTGTCGATCAACCGCtcacaggtcgtgatatg	III miR*s1
	JS260	gaGCGGTTGATCGACAAGTAGGAtctacatatatattcct	IV miR*a1
amiR-RS31-II	JS261	gaACGCGAAAGCCCCTTCAAATAtctctcttttgtattcc	I miR-s1
	JS262	gaTATTTGAAGGGGCTTTCGCGTtcaaagagaatcaatga	II miR-a1
	JS263	gaTACTTGAAGGGGCATTCGCGTtcacaggtcgtgatatg	III miR*s1
	JS264	gaACGCGAATGCCCCTTCAAGTAtctacatatatattcct	IV miR*a1
	TW80	aacaggtctcaggctCTGCAAGGCGATTAAGTTGGGTAAC	Primer A with BsaI site1
	TW81	aacaggtctcactgaGCGGATAACAATTTCACACAGGAAACAG	Primer A with BsaI site1
1primer name in details refers to naming from Schwab et al. (2006)

### Sheet: RS41-GFP cloning
Gene	Gene ID	Primer	Sequence	Details
RS41	AT5G52040	JS190	gatcGGTCTCACACCATGAAGCCTGTCTTTTGCGG	BsaI recognition site, overhang
		JS191	gatcGGTCTCACCTTTTCCTCTGCTGGCGGCGA	BsaI recognition site, overhang
RS41	AT5G52040	JS299	CTTCTGGCTTGAGGCCTTCCAAGACTC	Use to mutate internal BsaI site in RS41 CDS
		JS300	ATTATGGTCGTGGTAGACGCAGCCCC	Use to mutate internal BpiI site in RS41 CDS

### Sheet: PHYB-RFP cloning
Gene	Primer	Sequence
tagRFP cds	AH1	CGCGGATCCCGGCTCTAGAATGGTGAGTAAAGGTGAAGAG
	AH2	GGACTAGTTTAGTTCAATTTGTGACCTAGCTTG

### Sheet: RS OE cloning
Gene	Gene ID	Primer	Sequence	Details
RS31	AT3G61860	ES232	ATGCGGTACCATGAGGCCAGTGTTCGTCG	KpnI
		ES232	ATGCGGATCCAGGTCTTCCTCTTGGGA	BamHI
RS31a	AT2G46610	AWTU374	ATGCGGTACCATGAGACATGTGTACGTTGGG	KpnI
		AWTU375	ATGCGGATCCACCTCTTGCTCTTTGAATCGG	BamHI
RS40	AT4G25500	AWTU376	ATGCGGTACCATGAAGCCAGTCTTCTGTGG	KpnI
		AWTU377	ATGCGGATCCCTCGTCAGCTGGTGGCGA	BamHI
RS41	AT5G52040	ES248	ATGCGGTACCATGAAGCCTGTCTTTTGCGG	KpnI
		ES249	ATGCGGATCCTTCCTCTGCTGGCGG	BamHI

### Sheet: co-amp
Gene	Gene ID	Primer	Sequence	Details
RS31a	AT2G46610	JS27	GTCGTCTCTTCAGATTCTTC	.1: 194 bp .2: 750 bp .3: 900 bp
		JS28	TCTTCAGCATCGCGCTCAT
RS31	AT3G61860	LH133	CGTCGTCGTCTAGGGTTTGT	.1: 542 bp .2: 931 bp .3: 1067 bp
		LH134	CAACCCTATCCAATATTTTGCTTC
RS40	AT4G25500	JS25	ACGCCTGCCAAAATCATTCT	.1: 262 bp .2: / .3: 519 bp .4: 329 bp
		JS26	CCTCCACGTTCACTCTTTG
RS41	AT5G52040	LH33	CGGTACGATTTTTCAACTGC	.1: 250 bp .2: 250 bp .3: 412 bp .4: 576 bp
		TW83	GTCCACTCAACACGGAGTCT

### Sheet: qPCR
Gene	Gene ID	Primer	Sequence	Details
RS31	AT3G61860	JS6	GTCGTGCTCGAAGCCCA	all isoforms
		JS7	GGTCATAACCAGGGCTCCTTT
RS31a	AT2G46610	JS8	CAGGTACAAGGGTCCTGCTC	all isoforms
		JS9	GTCATAGCCCGGACTCCTAG
RS40	AT4G25500	JS10	GAAGTTGAAAGTCCCATTGAAAGG	all isoforms
		JS11	TGCACCATCATACCCACCAT
RS41	AT5G52040	JS12	GCCAGGCTTAGCCCAGAT	all isoforms
		JS13	CACCACGTCCTTTTCTTGGG
RS31	AT3G61860	LH512	CGAGTGGACATGAAATCTGGAT	specific for AS variant .1
		LH513	TGCGTTTCTCATATCCAAAAGGA
RS31a	AT2G46610	JS235	GTTGATATGAAGTCTGGTTATG	specific for AS variant .1
		JS236	TGATAACTTGCGTCGCCCAT
RS40	AT4G25500	JS231	GGTTGATATGAAAGCTGGGTT	specific for AS variant .1
		JS232	TTCAACACGAAGTCTGCGTC
RS41	AT5G52040	JS231	GGTTGATATGAAAGCTGGGTT	specific for AS variant .1
		JS233	CGGAGTCTGCGTCCTGTG
RRC1	AT5G25060	LH302	CCTAAGGTTGATTCTGAAGGTGA	specific for AS variant .1
		LH303	GTGGTGGTGGAAGGAAAGAG
RRC1	AT5G25061	LH304	CCTAAGGTTGATTCTGAAGGTATG	specific for AS variant .2
		LH305	CTTTCCCTAGGCCTCTCCTC
PPD2	AT4G14720	LH527	AGTAAAGAGAAGATGGTGGAGCT	specific for AS variant .1
		LH528	TTTCTGTTCGCCTGACCCTC
PPD2	AT4G14721	LH529	TGTCCAATTTTGAAAGGAGGCA	specific for AS variant .2
		LH530	CACGAGGCATCTGTAGACACA
PP2A	AT1G69960	DNA28	GGTAATAACTGCATCTAAAGACAGAGTTCC
		DNA29	CCACAACCGCTTGGTCG
ocs		GD347	GACGCCTATGATCGCATGAT
		GD348	AGAATGAACCGAAACCGGC

### Sheet: GreenGate modules & constructs
Name	Type	Reference
Intermediate vectors
pGGMTW01		Saile et al. 2023
pGGA006	UBQ10 promoter	Lampropoulos et al. 2013
pGGB003	B-dummy	Lampropoulos et al. 2013
pGGC124	CDS of chimeric TF XVE	Lampropoulos et al. 2013
pGGD002	D-dummy	Lampropoulos et al. 2013
pGGE009	UBQ10 terminator	Lampropoulos et al. 2013
pGGG004	FH adapter to combine two expression cassettes in the destination vector	Provided by Jan Lohmann
pGGM000	Assembly of expression cassette #1 (intermediate vector)	Lampropoulos et al. 2013
pGGNJS01		Generated in this study
pGGG005	250 bp HA adapter	Provided by Jan Lohmann
pGGA044	Olex TATA, activated by XVE – EST system	Lampropoulos et al. 2013
pGGB003	B-dummy	Lampropoulos et al. 2013
pJET-amiR-RS31-I	amiR-RS31-I
pGGD002	D-dummy	Lampropoulos et al. 2013
pGGE001	RBCS terminator	Lampropoulos et al. 2013
pGGF005	pUBQ10:HygrR:tOCS	Lampropoulos et al. 2013
pGGN000	Assembly of expression cassette #2 (intermediate vector)	Lampropoulos et al. 2013
pGGNJS02		Generated in this study
pGGG005	250 bp HA adapter	Provided by Jan Lohmann
pGGA044	Olex TATA, activated by XVE – EST system	Lampropoulos et al. 2013
pGGB003	B-dummy	Lampropoulos et al. 2013
pJET-amiR-RS31-II	amiR-RS31-II
pGGD002	D-dummy	Lampropoulos et al. 2013
pGGE001	RBCS terminator	Lampropoulos et al. 2013
pGGF005	pUBQ10:HygrR:tOCS	Lampropoulos et al. 2013
pGGN000	Assembly of expression cassette #2 (intermediate vector)	Lampropoulos et al. 2013
Destination vectors
pGGZJS01	pGGMTW01	Generated in this study
	pGGNJS01	Generated in this study
	pGGZ003	Lampropoulos et al. 2013
pGGZJS02	pGGMTW01	Generated in this study
	pGGNJS02	Generated in this study
	pGGZ003	Lampropoulos et al. 2013
References
Lampropoulos, Athanasios; Sutikovic, Zoran; Wenzl, Christian; Maegele, Ira; Lohmann, Jan U.; Forner, Joachim (2013): GreenGate---a novel, versatile, and efficient cloning system for plant transgenesis. In PloS one 8 (12), e83043. DOI: 10.1371/journal.pone.0083043.
Saile, Jennifer; Wießner-Kroh, Theresa; Erbstein, Katarina; Obermüller, Dominik M.; Pfeiffer, Anne; Janocha, Denis et al. (2023): SNF1-RELATED KINASE 1 and TARGET OF RAPAMYCIN control light-responsive splicing events and developmental characteristics in etiolated Arabidopsis seedlings. In The Plant cell 35 (9), pp. 3413–3428. DOI: 10.1093/plcell/koad168

### Sheet: GoldenGate constructs
Name	Type	Reference
Destination vector
BB10_JS03
G007	LI A-B UBQ10 promoter	Binder et al. 2014
G069	LI B-C c-myc	Binder et al. 2014
1998	pGEM-T_CDS of RS41 (internal BsaI and BpiI site removed)	Generated in this study
G011	LI D-E GFP	Binder et al. 2014
G006	LI E-F nos-T	Binder et al. 2014
G095	LI F-G hygromycin phosphotransferase (hpttII)	Binder et al. 2014
LIIα F 1-2	BB10 binary expression vector	Binder et al. 2014
Reference
Binder, Andreas; Lambert, Jayne; Morbitzer, Robert; Popp, Claudia; Ott, Thomas; Lahaye, Thomas; Parniske, Martin (2014): A modular plasmid assembly kit for multigene expression, gene silencing and silencing rescue in plants. In PloS one 9 (2), e88218. DOI: 10.1371/journal.pone.0088218.
